# Dynamics of the viral community on the surface of a French smear-ripened cheese during maturation and persistence across production years

**DOI:** 10.1101/2023.11.06.565837

**Authors:** Thomas Paillet, Quentin Lamy-Besnier, Clarisse Figueroa, Marie-Agnès Petit, Eric Dugat-Bony

## Abstract

The surface of smear-ripened cheeses constitutes a dynamic microbial ecosystem resulting from the successive development of different microbial groups such as lactic acid bacteria, fungi and ripening bacteria. Recent studies indicate that a viral community, mainly composed of bacteriophages, also represents a common and substantial part of the cheese microbiome. However, the composition of this community, its temporal variations and associations between bacteriophages and their hosts remain poorly characterized. Here, we studied a French smear-ripened cheese by both viral metagenomics and 16S metabarcoding approaches to assess both the succession of phages and bacterial communities on the cheese surface during cheese ripening, and their temporal variations in ready-to-eat cheeses over the years of production. We observed a clear transition of the phage community structure during ripening with a decreased relative abundance of viral species (vOTUs) associated with *Lactococcus* phages, which were replaced by vOTUs associated with phages infecting ripening bacteria such as *Brevibacterium, Glutamicibacter, Pseudoalteromonas* and *Vibrio*. The dynamics of the phage community was strongly associated with bacterial successions observed on the cheese surface. Finally, while some variations in the distribution of phages were observed in ready-to-eat cheeses produced at different dates spanning more than 4 years of production, the most abundant phages were detected throughout. This result revealed the long-term persistence of the dominant phages in the cheese production environment. Together, these findings offer novel perspectives on the ecology of bacteriophages in smear-ripened cheese and emphasize the significance of incorporating bacteriophages in the microbial ecology studies of fermented foods.

**IMPORTANCE:** The succession of diverse microbial populations is critical for ensuring the production of high-quality cheese. We observed a temporal succession of phages on the surface of a smear-ripened cheese, with new phage communities showing up at the time when ripening bacteria start covering this surface. Interestingly, the final phage community of this cheese is also consistent over large periods of time, as the same bacteriophages were found in cheese products from the same manufacturer made over 4-years. This research highlights the importance of considering these bacteriophages when studying the microbial life of fermented foods like cheese.
