## Supplementary Table S2 for "Dynamics of the viral community on the surface of a French smear-ripened cheese during maturation and persistence across production years"

### Sheet: TableS2
Table S2. Common dairy phages and associated information
Phage_name	Genome _Accession_number	Group	Host_genus	Realm	Kingdom	Phylum	Class	Genus	Species	Lifestyle	Lifestyle_group
Streptococcus phage Sfi21	AF115103.1	Streptococcus cos-type phage	Streptococcus	Duplodnaviria	Heunggongvirae	Uroviricota	Caudoviricetes	Moineauvirus	Moineauvirus Sfi21	Temperate	Temperate
Streptococcus phage Sfi11	NC_002214.1	Streptococcus pac-type phage	Streptococcus	Duplodnaviria	Heunggongvirae	Uroviricota	Caudoviricetes	Brussowvirus	Brussowvirus Sfi11	Virulent	Virulent
Streptococcus phage 5093	NC_012753.1	Streptococcus 5093 group	Streptococcus	Duplodnaviria	Heunggongvirae	Uroviricota	Caudoviricetes	Unclassified Caudoviricetes	Streptococcus phage 5093	Virulent	Virulent
Streptococcus phage 9871	NC_031069.1	Streptococcus 987 group	Streptococcus	Duplodnaviria	Heunggongvirae	Uroviricota	Caudoviricetes	Unclassified Caudoviricetes	Streptococcus phage 9871	Virulent	Ex-temperate
Streptococcus phage P738	MK911750.1	Streptococcus P738 group	Streptococcus	Duplodnaviria	Heunggongvirae	Uroviricota	Caudoviricetes	Unclassified Caudoviricetes	Streptococcus phage 738	Virulent	Virulent
Lactococcus phage 936	NC_049346.1	Lactococcus 936 group	Lactococcus	Duplodnaviria	Heunggongvirae	Uroviricota	Caudoviricetes	Skunavirus	Skunavirus sv936	Virulent	Virulent
Lactococus phage c2	NC_001706.1	Lactococcus c2 group	Lactococcus	Duplodnaviria	Heunggongvirae	Uroviricota	Caudoviricetes	Ceduovirus	Ceduovirus c2	Virulent	Virulent
Lactococcus phage P335	DQ838728.1	Lactococcus P335 group	Lactococcus	Duplodnaviria	Heunggongvirae	Uroviricota	Caudoviricetes	Unclassified Caudoviricetes	Lactococcus phage P335	Virulent	Ex-temperate
Lactococcus phage r1t	NC_004302.1	Lactococcus P335 group	Lactococcus	Duplodnaviria	Heunggongvirae	Uroviricota	Caudoviricetes	Unclassified Caudoviricetes	Lactococcus phage r1t	Temperate	Ex-temperate
Lactococcus phage ul36	NC_004066.1	Lactococcus P335 group	Lactococcus	Duplodnaviria	Heunggongvirae	Uroviricota	Caudoviricetes	Unclassified Caudoviricetes	Lactococcus phage ul36	Virulent	Ex-temperate
Lactococcus prophage bIL285	NC_002666.1	Lactococcus P335 group	Lactococcus	Duplodnaviria	Heunggongvirae	Uroviricota	Caudoviricetes	Unclassified Caudoviricetes	Lactococcus prophage bIL285	Temperate	Ex-temperate
Lactococcus phage Q33	NC_049809.1	Lactococcus P335 group	Lactococcus	Duplodnaviria	Heunggongvirae	Uroviricota	Caudoviricetes	Vedamuthuvirus	Vedamuthuvirus Q33	Virulent	Ex-temperate
Lactococcus phage 949	NC_015263.1	Lactococcus 949 group	Lactococcus	Duplodnaviria	Heunggongvirae	Uroviricota	Caudoviricetes	Audreyjarvisvirus	Audreyjarvisvirus av949	Virulent	Virulent
Lactococcus phage 1358	NC_027120.1	Lactococcus 1358 group	Lactococcus	Duplodnaviria	Heunggongvirae	Uroviricota	Caudoviricetes	Whiteheadvirus	Whiteheadvirus wv1358	Virulent	Virulent
Lactococcus phage P087	NC_012663.1	Lactococcus P087 group	Lactococcus	Duplodnaviria	Heunggongvirae	Uroviricota	Caudoviricetes	Teubervirus	Teubervirus P087	Virulent	Virulent
Lactococcus phage 1706	NC_010576.1	Lactococcus 1706 group	Lactococcus	Duplodnaviria	Heunggongvirae	Uroviricota	Caudoviricetes	Fremauxvirus	Fremauxvirus fv1706	Virulent	Virulent
Lactococcus phage Q54	NC_008364.1	Lactococcus Q54 group	Lactococcus	Duplodnaviria	Heunggongvirae	Uroviricota	Caudoviricetes	Questintvirus	Questintvirus Q54	Virulent	Virulent
Lactococcus phage asccphi28	NC_010363.1	Lactococcus P034 group	Lactococcus	Duplodnaviria	Heunggongvirae	Uroviricota	Caudoviricetes	Unclassified Caudoviricetes	Lactococcus phage asccphi28	Virulent	Virulent
Lactococcus phage KSY1	NC_009817.1	Lactococcus KSY1 group	Lactococcus	Duplodnaviria	Heunggongvirae	Uroviricota	Caudoviricetes	Chopinvirus	Chopinvirus KSY1	Virulent	Virulent
Brevibacterium phage Rousseau	OV696622.1	Brevibacterium Rousseau	Brevibacterium	Duplodnaviria	Heunggongvirae	Uroviricota	Caudoviricetes	Unclassified Caudoviricetes	Brevibacterium phage Rousseau	Virulent	Virulent
Glutamicibacter phage Montesquieu	OV696619.1	Glutamicibacter Montesquieu	Glutamicibacter	Duplodnaviria	Heunggongvirae	Uroviricota	Caudoviricetes	Unclassified Caudoviricetes	Glutamicibacter phage Montesquieu	Virulent	Virulent
Glutamicibacter phage Voltaire	OV696617.1	Glutamicibacter Voltaire	Glutamicibacter	Duplodnaviria	Heunggongvirae	Uroviricota	Caudoviricetes	Unclassified Caudoviricetes	Glutamicibacter phage Voltaire	Virulent	Virulent
Psychrobacter phage D_Alembert	OV696620.1	Psychrobacter D_Alembert	Psychrobacter	Duplodnaviria	Heunggongvirae	Uroviricota	Caudoviricetes	Unclassified Caudoviricetes	Psychrobacter phage D_Alembert	Virulent	Virulent
Leuconostoc phage Diderot	OV696621.1	Leuconostoc Class II	Leuconostoc	Duplodnaviria	Heunggongvirae	Uroviricota	Caudoviricetes	Limdunavirus	Limdunavirus LN03	Virulent	Virulent
Brevibacterium phage AGM1	NC_054989.1	Brevibacterium AGM group	Brevibacterium	Duplodnaviria	Heunggongvirae	Uroviricota	Caudoviricetes	Agmunavirus	Agmunavirus AGM1	Virulent	Virulent
Propionibacterium phage Doucette	NC_041893.1	Propionibacterium group BW	Propionibacterium	Duplodnaviria	Heunggongvirae	Uroviricota	Caudoviricetes	Doucettevirus	Doucettevirus doucette	Temperate	Temperate
Propionibacterium phage Anatole	NC_041890.1	Propionibacterium group BV	Propionibacterium	Duplodnaviria	Heunggongvirae	Uroviricota	Caudoviricetes	Anatolevirus	Anatolevirus anatole	Temperate	Temperate
Propionibacterium phage PFR1	NC_031076.1	Propionibacterium group BX	Propionibacterium	Duplodnaviria	Heunggongvirae	Uroviricota	Caudoviricetes	Pulverervirus	Pulverervirus PFR1	Temperate	Temperate
Lactobacillus phage LL-H	NC_009554.1	Lactobacillus delbrueckii group a	Lactobacillus	Duplodnaviria	Heunggongvirae	Uroviricota	Caudoviricetes	Unclassified Caudoviricetes	Lactobacillus phage LL-H	Virulent	Ex-temperate
Lactobacillus phage c5	NC_019449.1	Lactobacillus delbrueckii group b	Lactobacillus	Duplodnaviria	Heunggongvirae	Uroviricota	Caudoviricetes	Cequinquevirus	Cequinquevirus c5	Virulent	Virulent
Lactobacillus phage JCL1032	NC_019456.1	Lactobacillus delbrueckii group c	Lactobacillus	Duplodnaviria	Heunggongvirae	Uroviricota	Caudoviricetes	Unclassified Caudoviricetes	Lactobacillus phage JCL1032	Temperate	Temperate
Leuconostoc phage LN34	NC_024388.1	Leuconostoc Class I	Leuconostoc	Duplodnaviria	Heunggongvirae	Uroviricota	Caudoviricetes	Unaquatrovirus	Unaquatrovirus LN34	Virulent	Virulent
